# STK19 drives Transcription-Coupled Repair by stimulating repair complex stability, Pol II ubiquitylation and TFIIH recruitment

**DOI:** 10.1101/2024.07.22.604556

**Authors:** Anisha R. Ramadhin, Shun-Hsiao Lee, Di Zhou, Anita Salmazo, Camila Gonzalo-Hansen, Marjolein van Sluis, Cindy M.A. Blom, Roel C. Janssens, Anja Raams, Dick Dekkers, K Bezstarosti, Dea Slade, Wim Vermeulen, Alex Pines, Jeroen A.A. Demmers, Carrie Bernecky, Titia K. Sixma, Jurgen A. Marteijn

## Abstract

DNA damage forms a major obstacle for gene transcription by RNA polymerase II (Pol II). Transcription-coupled nucleotide excision repair (TC-NER) efficiently eliminates transcription-blocking lesions (TBLs), thereby safeguarding accurate transcription, preserving correct cellular function and counteracting aging. TC-NER initiation involves the recognition of lesion-stalled Pol II by CSB, which recruits the CRL4^CSA^ E3 ubiquitin ligase complex and UVSSA. TBL-induced ubiquitylation of Pol II at lysine 1268 of the RPB1 subunit by CRL4^CSA^ serves as a critical TC-NER checkpoint, governing Pol II stability and initiating TBL excision by TFIIH recruitment. However, the precise regulatory mechanisms of the CRL4^CSA^ E3 ligase activity and TFIIH recruitment remain elusive. Here, we reveal Inactive Serine/Threonine Kinase 19 (STK19) as a novel TC-NER factor, that is essential for correct TBL removal repair and subsequent transcription restart. Cryo-EM studies demonstrate that STK19 is an integral part of the Pol II-TC-NER complex, bridging CSA with UVSSA, RPB1 and downstream DNA. Live-cell imaging and interaction studies show that STK19 stimulates TC-NER complex stability and CRL4^CSA^ activity, resulting in efficient Pol II ubiquitylation and correct UVSSA and TFIIH binding. These findings underscore the crucial role of STK19 as a core component of the TC-NER machinery and its key involvement in the cellular responses to DNA damage that interfere with transcription.
