## Supplemental Table 3 for "STK19 drives Transcription-Coupled Repair by stimulating repair complex stability, Pol II ubiquitylation and TFIIH recruitment"

### Sheet: Sheet1
Primary Antibodies
			Dilutions
Antibody	Host	Source	WB
Cul4a	Rb	Bethyl Laboratories, A300-739A	1/1000
CSA/ERCC8	Ms	Santa Cruz, sc376981	1/250
CSB/ERCC6	Rb	Antibodies-online, ABIN2855858	1/1000
GFP	Ms	Roche, 14314500	1/1000
GFP	Rb	Abcam, Ab290	1/1000
HA	R	Roche, 11867423001	1/1000
p62/GTF2H1	Ms	Sigma Aldrich, WH0002965M1	1/500
P-Ser2 Pol II	Rb	Abcam, ab5095	1/1000
RPB1 (Pol II)	Rb	Cell signalling, D8L4Y	1/1000
Ser2	R	Chromotek, 3E10	1/1000
SSRP1	Ms	Biolegend, 609701	1/1000
Tubulin	Ms	Sigma Aldrich, B512	1/5000
XPB	Rb	Abcam, ab190698	1/1000
XPD	Ms	Abcam, ab54676	1/1000
Secondary antibodies.
			Dilutions
Antibody	Host	Source	WB	IRDye
Mouse	goat	Sigma, sab4600199	1/10000	680
Mouse	goat	Sigma, sab4600214	1/10000	770
Rabbit	goat	Sigma, sab4600215	1/10000	770
Rabbit	goat	Sigma, sab4600200	1/10000	680
Rat	goat	Sigma, sab4600479	1/10000	770
